# A novel RRM activity orchestrates ribosome homeostasis

**DOI:** 10.64898/2026.04.18.719249

**Authors:** James A. Saba, Phoebe E. White, A. Maxwell Burroughs, L. Aravind, Rachel Green

## Abstract

Ribosome concentration varies across cell type, state, and disease, yet the mechanism by which mammalian cells sense ribosome levels to regulate ribosome synthesis remains unknown. Previous studies implicate LARP1 in binding ribosomes and, separately, in repressing mRNAs containing TOP motifs (TOPs), which encode all ribosomal proteins as well as several translation factors. Here, we show that ribosome binding is the essential licensing event for LARP1-mediated TOP repression. Phylogenetic analysis reveals that LARP1’s ribosome binding region is part of a highly conserved RNA recognition motif (RRM) which is predicted to directly interact with its TOP-binding HEAT repeat domain. Ribosome binding activates the HEAT repeats to bind and repress TOPs, thereby repressing TOP translation and ribosome synthesis. Mutants which uncouple the coordinated functions of these domains constitutively repress TOPs and compromise cell fitness. These data reveal an unprecedented ribosome sensing function of LARP1, orchestrated through the unique coordinating role of its RRM, unveiling the mechanism by which mammalian cells tune ribosome synthesis to demand across diverse contexts.
