## Supplemental Table 1 for "A novel RRM activity orchestrates ribosome homeostasis"

### Sheet: Sheet1
LARP1 representative domain architectures and boundaries across eukaryotic phylogenies
GenBank accession	length	gene name	architecture	domain boundaries (approximate)	organism	taxon	genome assembly identifier
#;examples of three-domain architectures
NP_291029.2	1096	LARP1	La-wHTH+RBR-RRM+HEATs	407..463&La-wHTH,639..891&RBR-RRM,892..1022&HEATs	Homo sapiens	Eukaryota>Opisthokonta>Metazoa>Chordata>Vertebrata	GCF_009914755.1
NP_082727.1	1072	La-wHTHrp1	La-wHTH+RBR-RRM+HEATs	382..438&La-wHTH,616..868&RBR-RRM,869..999&HEATs	Mus musculus	Eukaryota>Opisthokonta>Metazoa>Chordata>Vertebrata	GCF_000001635.27
XP_035681167.1	1054	LOC118419043	La-wHTH+RBR-RRM+HEATs	369..425&La-wHTH,606..871&RBR-RRM,872..1002&HEATs	Branchiostoma floridae	Eukaryota>Opisthokonta>Metazoa>Chordata	GCF_000003815.2
XP_026693338.1	1250	LOC100185354	La-wHTH+RBR-RRM+HEATs	545..601&La-wHTH,830..1076&RBR-RRM,1077..1207&HEATs	Ciona intestinalis	Eukaryota>Opisthokonta>Metazoa>Chordata	-
AFH06663.1	1409	Dmel_CG42551	La-wHTH+RBR-RRM+HEATs	469..525&La-wHTH,868..1084&RBR-RRM,1085..1216&HEATs	Drosophila melanogaster	Eukaryota>Opisthokonta>Metazoa>Arthropoda>Hexapoda	GCA_000001215.4
CCD65882.1	818	CELE_R144.7	La-wHTH+RBR-RRM+HEATs	310..366&La-wHTH,527..676&RBR-RRM,677..805&HEATs	Caenorhabditis elegans	Eukaryota>Opisthokonta>Metazoa>Nematoda	GCA_000002985.3
CAF1221797.1	1149	XAT740_LOCUS24749	La-wHTH+RBR-RRM+HEATs	310..366&La-wHTH,573..939&RBR-RRM,940..1070&HEATs	Adineta ricciae	Eukaryota>Opisthokonta>Metazoa	GCA_905250095.1
XP_048589588.1	1123	LOC5502824	La-wHTH+RBR-RRM+HEATs	309..365&La-wHTH,559..816&RBR-RRM,817..948&HEATs	Nematostella vectensis	Eukaryota>Opisthokonta>Metazoa>Cnidaria	GCF_932526225.1
XP_015774750.1	902	LOC107352946	La-wHTH+RBR-RRM+HEATs	302..356&La-wHTH,522..639&RBR-RRM,640..771&HEATs	Acropora digitifera	Eukaryota>Opisthokonta>Metazoa>Cnidaria	GCF_000222465.1
XP_019856310.1	1090	LOC100638355	La-wHTH+RBR-RRM+HEATs	370..425&La-wHTH,706..942&RBR-RRM,943..1074&HEATs	Amphimedon queenslandica	Eukaryota>Opisthokonta>Metazoa>Porifera	GCF_000090795.2
KNC80331.1	959	SARC_07306	La-wHTH+RBR-RRM+HEATs	322..377&La-wHTH,557..758&RBR-RRM,759..889&HEATs	Sphaeroforma arctica JP610	Eukaryota>Opisthokonta>Ichthyosporea	GCA_001186125.1
KJE96758.1	1054	CAOG_007030	La-wHTH+RBR-RRM+HEATs	407..463&La-wHTH,621..917&RBR-RRM,918..1049&HEATs	Capsaspora owczarzaki ATCC 30864	Eukaryota>Opisthokonta>Filasterea	GCA_000151315.2
KCV70036.1	732	H696_03502	La-wHTH+RBR-RRM+HEATs	56..102&La-wHTH,215..525&RBR-RRM,526..660&HEATs	Fonticula alba	Eukaryota>Opisthokonta>Rotosphaerida	GCA_000388065.2
KNC97999.1	1360	SPPG_06417	La-wHTH+RBR-RRM+HEATs	534..590&La-wHTH,907..1148&RBR-RRM,1149..1286&HEATs	Spizellomyces punctatus DAOM BR117	Eukaryota>Opisthokonta>Fungi>Chytridiomycota	GCA_000182565.2
EPB86580.1	846	HMPREF1544_06654	La-wHTH+RBR-RRM+HEATs	283..338&La-wHTH,478..675&RBR-RRM,676..809&HEATs	Mucor circinelloides 1006PhL	Eukaryota>Opisthokonta>Fungi>Mucoromycota	GCA_000401635.1
GBC39679.1	973	RIR_v02003629700	La-wHTH+RBR-RRM+HEATs	381..435&La-wHTH,600..783&RBR-RRM,784..917&HEATs	Rhizophagus irregularis DAOM 181602=DAOM 197198	Eukaryota>Opisthokonta>Fungi>Mucoromycota	GCA_002897155.2
KAJ1929328.1	1134	IWQ60_001246	La-wHTH+RBR-RRM+HEATs	450..506&La-wHTH,709..952&RBR-RRM,953..1087&HEATs	Tieghemiomyces parasiticus	Eukaryota>Opisthokonta>Fungi>Zoopagomycota	GCA_027575765.1
ORX93385.1	776	K493DRAFT_338292	La-wHTH+RBR-RRM+HEATs	204..260&La-wHTH,401..614&RBR-RRM,615..749&HEATs	Basidiobolus meristosporus CBS 931.73	Eukaryota>Opisthokonta>Fungi>Zoopagomycota	GCA_002104905.1
CAZ81149.1	1104	GSTUM_00003290001	La-wHTH+RBR-RRM+HEATs	652..708&La-wHTH,849..969&RBR-RRM,970..1076&HEATs	Tuber melanosporum	Eukaryota>Opisthokonta>Fungi>Ascomycota	GCA_000151645.1
EAL69034.1	781	DDB_G0277065	La-wHTH+RBR-RRM+HEATs	24..78&La-wHTH,267..520&RBR-RRM,521..653&HEATs	Dictyostelium discoideum AX4	Eukaryota>Amoebozoa>Dictyostelia	GCA_000004695.1
EFA79880.1	712	PPL_06700	La-wHTH+RBR-RRM+HEATs	72..119&La-wHTH,310..485&RBR-RRM,486..617&HEATs	Heterostelium album PN500	Eukaryota>Amoebozoa>Dictyostelia	GCA_000004825.1
KAF2074117.1	693	CYY_004559	La-wHTH+RBR-RRM+HEATs	48..102&La-wHTH,292..475&RBR-RRM,476..608&HEATs	Polysphondylium violaceum	Eukaryota>Amoebozoa>Dictyostelia	GCA_000277445.1
ELR23056.1	728	ACA1_360920	La-wHTH+RBR-RRM+HEATs	213..268&La-wHTH,396..576&RBR-RRM,577..702&HEATs	Acanthamoeba castellanii str. Neff	Eukaryota>Amoebozoa>Acanthamoebidae	GCA_000313135.1
PNW77542.1	1018	CHLRE_10g441200v5	La-wHTH+RBR-RRM+HEATs	423..479&La-wHTH,661..842&RBR-RRM,843..978&HEATs	Chlamydomonas reinhardtii	Eukaryota>Viridiplantae>Chlorophyta	GCA_000002595.3
GMH43252.1	848	BSKO_11174	La-wHTH+RBR-RRM+HEATs	334..390&La-wHTH,498..634&RBR-RRM,635..766&HEATs	Bryopsis sp. KO-2023	Eukaryota>Viridiplantae>Chlorophyta	GCA_030272585.1
KAK3245019.1	1004	CYMTET_45392	La-wHTH+RBR-RRM+HEATs	459..515&La-wHTH,631..820&RBR-RRM,821..958&HEATs	Cymbomonas tetramitiformis	Eukaryota>Viridiplantae>Chlorophyta	GCA_001247695.2
XP_024389097.1	1201	LOC112288780	La-wHTH+RBR-RRM+HEATs	406..462&La-wHTH,822..1028&RBR-RRM,1029..1163&HEATs	Physcomitrium patens	Eukaryota>Viridiplantae>Streptophyta	GCF_000002425.5
AED92942.1	833	AT5G21160	La-wHTH+RBR-RRM+HEATs	282..336&La-wHTH,480..675&RBR-RRM,676..809&HEATs	Arabidopsis thaliana	Eukaryota>Viridiplantae>Streptophyta	GCA_000001735.2
KAH1211652.1	926	GmHk_14G040048	La-wHTH+RBR-RRM+HEATs	303..359&La-wHTH,556..774&RBR-RRM,775..911&HEATs	Glycine max	Eukaryota>Viridiplantae>Streptophyta	GCA_020497155.1
KAH8959206.1	1226	BDL97_06G067500	La-wHTH+RBR-RRM+HEATs	494..550&La-wHTH,840..1052&RBR-RRM,1053..1176&HEATs	Sphagnum fallax	Eukaryota>Viridiplantae>Streptophyta	GCA_021442195.1
KAJ4461475.1	1389	PAPYR_2051	La-wHTH+RBR-RRM+HEATs	90..145&La-wHTH,763..928&RBR-RRM,1062..1272&HEATs	Paratrimastix pyriformis	Eukaryota>Metamonada	GCA_027972325.1
#;examples of fragmented LARP1 proteins
EDQ90580.1	234	MONBRDRAFT_1778	RBR-RRM+HEATs	1..98&RBR-RRM,99..229&HEATs	Monosiga brevicollis MX1	Eukaryota>Opisthokonta>Choanoflagellata	GCA_000002865.1
EGD76356.1	509	PTSG_01055	RBR-RRM+HEATs	145..337&RBR-RRM,348..490&HEATs	Salpingoeca rosetta	Eukaryota>Opisthokonta>Choanoflagellata	GCA_000188695.1
CAE5718688.1	518	GWIT00184_LOCUS13113	RBR-RRM+HEATs	62..241&RBR-RRM,242..373&HEATs	Gloeochaete wittrockiana	Eukaryota>Glaucocystophyceae	-
KAH0788250.1	343	GPJ56_007833	RBR-RRM+HEATs	1..140&RBR-RRM,141..273&HEATs	Histomonas meleagridis	Eukaryota>Metamonada>Parabasalia	GCA_020184695.1
OHT08117.1	454	TRFO_23481	HEATs	167..310&HEATs	Tritrichomonas foetus	Eukaryota>Metamonada>Parabasalia	GCA_001839685.2
KAI5503776.1	502	TVAGG3_0619300	HEATs	193..342&HEATs	Trichomonas vaginalis G3	Eukaryota>Metamonada>Parabasalia	GCA_026262505.1
KAI5493865.1	414	TVAGG3_1045820	RBR-RRM+HEATs	1..177&RBR-RRM,178..309&HEATs	Trichomonas vaginalis G3	Eukaryota>Metamonada>Parabasalia	GCA_026262505.1
KAL0234332.1	414	PCE1_001368	HEATs	249..403&HEATs	Barthelona sp. PCE	Eukaryota>Metamonada	GCA_040285745.1
#;examples of 'short' form LARP1 proteins
ETV82371.1	213	H257_05023	La-wHTH	110..165&La-wHTH	Aphanomyces astaci	Eukaryota>Sar>Stramenopiles	GCA_000520075.1
ETV82370.1	266	H257_05023	La-wHTH	163..218&La-wHTH	Aphanomyces astaci	Eukaryota>Sar>Stramenopiles	GCA_000520075.1
KAF4138092.1	236	GN958_ATG12701	La-wHTH	130..185&La-wHTH	Phytophthora infestans	Eukaryota>Sar>Stramenopiles	GCA_012552325.1
EGZ18471.1	231	PHYSODRAFT_286082	La-wHTH	129..184&La-wHTH	Phytophthora sojae	Eukaryota>Sar>Stramenopiles	GCA_000149755.2
KDO22747.1	187	SPRG_12174	La-wHTH	86..141&La-wHTH	Saprolegnia parasitica CBS 223.65	Eukaryota>Sar>Stramenopiles	GCA_000151545.2
EWM23888.1	231	Naga_100161g11	La-wHTH	17..72&La-wHTH	Nannochloropsis gaditana	Eukaryota>Sar>Stramenopiles	GCA_000569095.1
CBN74522.1	378	Esi_0028_0159	La-wHTH	134..185&La-wHTH	Ectocarpus siliculosus	Eukaryota>Sar>Stramenopiles	GCA_000310025.1
KAK8825188.1	176	WA556_006476	La-wHTH	74..130&La-wHTH	Blastocystis sp. ATCC 50177/Nand II	Eukaryota>Sar>Stramenopiles	GCA_039096935.1
ETO31914.1	173	RFI_05203	La-wHTH	11..67&La-wHTH	Reticulomyxa filosa	Eukaryota>Sar>Rhizaria	GCA_000512085.1
ETO03630.1	149	RFI_33772	La-wHTH	1..45&La-wHTH	Reticulomyxa filosa	Eukaryota>Sar>Rhizaria	GCA_000512085.1
ETO28197.1	559	RFI_08937	La-wHTH	393..444&La-wHTH	Reticulomyxa filosa	Eukaryota>Sar>Rhizaria	GCA_000512085.1
CAB90798.1	475	SPOM_SPAC1527.03	La-wHTH	329..384&La-wHTH	Schizosaccharomyces pombe	Eukaryota>Opisthokonta>Fungi>Ascomycota	GCA_000002945.3
EEB06003.1	413	SJAG_01026	La-wHTH	285..328&La-wHTH	Schizosaccharomyces japonicus yFS275	Eukaryota>Opisthokonta>Fungi>Ascomycota	GCA_000149845.2
OMH84756.1	442	AX774_g1720	La-wHTH	351..405&La-wHTH	Zancudomyces culisetae	Eukaryota>Opisthokonta>Fungi>Zoopagomycota	GCA_001969505.1
AOW02584.1	387	YALI1_C13227g	La-wHTH	244..299&La-wHTH	Yarrowia lipolytica	Eukaryota>Opisthokonta>Fungi>Ascomycota	GCA_001761485.1
ODQ58923.1	494	WICANDRAFT_79468	La-wHTH	352..409&La-wHTH	Wickerhamomyces anomalus NRRL Y-366-8	Eukaryota>Opisthokonta>Fungi>Ascomycota	GCA_001661255.1
CAK9782733.1	812	CO2019_3415	La-wHTH	630..684&La-wHTH	Cutaneotrichosporon oleaginosum	Eukaryota>Opisthokonta>Fungi>Basidiomycota	GCA_963992775.1
KEI41933.1	590	L969DRAFT_42540	La-wHTH	507..561&La-wHTH	Mixia osmundae IAM 14324	Eukaryota>Opisthokonta>Fungi>Basidiomycota	GCA_000708205.1
DAA12346.1	447	YDR515W	La-wHTH	275..335&La-wHTH	Saccharomyces cerevisiae S288C	Eukaryota>Opisthokonta>Fungi>Ascomycota	GCA_000146045.2
DAA07447.1	434	YCL037C	La-wHTH	265..323&La-wHTH	Saccharomyces cerevisiae S288C	Eukaryota>Opisthokonta>Fungi>Ascomycota	GCA_000146045.2
EDO19133.1	339	Kpol_2000p101	La-wHTH	204..262&La-wHTH	Vanderwaltozyma polyspora DSM 70294	Eukaryota>Opisthokonta>Fungi>Ascomycota	GCA_000150035.1
CCC68973.1	481	NCAS_0B08890	La-wHTH	285..343&La-wHTH	Naumovozyma castellii	Eukaryota>Opisthokonta>Fungi>Ascomycota	GCA_000237345.1
QEU60279.1	496	KDRO_C08110	La-wHTH	329..386&La-wHTH	Kluyveromyces lactis	Eukaryota>Opisthokonta>Fungi>Ascomycota	GCA_007993695.1
QFZ36300.1	469	EJF15_11192	La-wHTH	358..399&La-wHTH	Clavispora lusitaniae	Eukaryota>Opisthokonta>Fungi>Ascomycota	GCA_009498095.1
KAF6071140.1	397	FOB64_001550	La-wHTH	309..369&La-wHTH	Candida albicans	Eukaryota>Opisthokonta>Fungi>Ascomycota	GCA_014049485.1
QFZ37520.1	218	EJF15_20079	La-wHTH	133..162&La-wHTH	Clavispora lusitaniae	Eukaryota>Opisthokonta>Fungi>Ascomycota	GCA_009498095.1
ODQ44465.1	199	PICMEDRAFT_37330	La-wHTH	16..71&La-wHTH	Pichia membranifaciens NRRL Y-2026	Eukaryota>Opisthokonta>Fungi>Ascomycota	GCA_001661235.1
QEU62102.1	208	KDRO_F00250	La-wHTH	120..170&La-wHTH	Kluyveromyces lactis	Eukaryota>Opisthokonta>Fungi>Ascomycota	GCA_007993695.1
ORX38831.1	188	BD324DRAFT_576636	La-wHTH	1..52&La-wHTH	Kockovaella imperatae	Eukaryota>Opisthokonta>Fungi>Basidiomycota	GCA_002102565.1
KDN35317.1	418	K437DRAFT_296964	La-wHTH	221..275&La-wHTH	Tilletiaria anomala UBC 951	Eukaryota>Opisthokonta>Fungi>Basidiomycota	GCA_000711695.1
OMH85802.1	419	AX774_g644	La-wHTH	16..58&La-wHTH	Zancudomyces culisetae	Eukaryota>Opisthokonta>Fungi>Zoopagomycota	GCA_001969505.1
EIM23428.1	375	WALSEDRAFT_27503	La-wHTH	182..235&La-wHTH	Wallemia mellicola CBS 633.66	Eukaryota>Opisthokonta>Fungi>Basidiomycota	GCA_000263375.1
KAI3653690.1	563	MP228_001637	La-wHTH	423..478&La-wHTH	Amoeboaphelidium protococcarum	Eukaryota>Opisthokonta	GCA_023515745.1
KNE69122.1	490	AMAG_13979	La-wHTH	382..437&La-wHTH	Allomyces macrogynus ATCC 38327	Eukaryota>Opisthokonta>Fungi	GCA_000151295.1
